# Ecological assembly dynamics of the seed-borne microbiome in cultivated and wild wheat

**DOI:** 10.1101/2024.12.27.630520

**Authors:** Ezgi Özkurt, Zaywa Mariush, Doreen Landermann-Habetha, Eva H. Stukenbrock

## Abstract

**Background:** Plants host diverse microbial communities that can significantly impact plant health. A portion of these communities is vertically transmitted to the next generation through seeds, influencing early plant development. While seed microbiota composition is known to be shaped by environmental, genetic, and stochastic factors, detailed insights into the factors that govern variation within and between plants of the same species remain limited. Furthermore, the dynamic of the vertically-transmitted microbes and their mode of host colonization are poorly understood.

**Results:** In this study, we characterized the bacterial communities of multiple seeds originating from the same spike of adult wheat plants and demonstrated a high extent of homogeneity in the composition of microorganisms. We propagated wheat seedlings under controlled conditions to monitor host colonization by these microorganisms. Intriguingly, in spite of a relatively homogeneous composition of bacteria in individual seeds, the microbes colonizing early-stage seedlings, particularly during their initial leaf development, vary extensively, even among seedlings of seeds from the same spike. Applying a neutral assembly model, we show that the transmission of microbiomes from seeds to seedlings is primarily governed by selective processes, whereas post-transmission microbial assembly in seedlings is governed by stochastic events.

**Conclusions:** Overall, this study introduces a novel experimental approach for investigating microbiome inheritance in plants. By leveraging high replication of seeds from the same wheat plant and field, we provide new insights into the stochastic nature of seed-associated microbiome composition and transmission in wheat.
