## Supplemental Tables for "Ecological assembly dynamics of the seed-borne microbiome in cultivated and wild wheat": Supp. Table 1.xlsx

### Sheet: Sheet1
Summary Information on the Wheat Seed Collections
Wheat field	Number of seeds sequenced	Number of seeds after filtering
Plant 1	6	2
Plant 2	5	5
Plant 3	5	5
Plant 4	6	5
Plant 5	7	3
Axenic seedlings	Number of leaves	Number of leaves after filtering
Plant 2- domesticated (T1)	5	5
Plant 2- domesticated (T2)	5	5
Plant 2- domesticated (T3)	4	4
Plant 3- domesticated (T1)	8	6
Plant 3- domesticated (T2)	2	2
Plant 3- domesticated (T3)	6	5
Plant 4- domesticated (T1)	7	7
Plant 4- domesticated (T2)	7	6
Plant 4- domesticated (T3)	6	6
Wild wheat (T1)	5	5
Wild wheat (T3)	6	5
