## Supplemental Tables for "Ecological assembly dynamics of the seed-borne microbiome in cultivated and wild wheat": Supp. Table 2.xlsx

### Sheet: Sheet1
Summary amplicon sequencing data
	No of samples (sequenced)	No of samples (in the final matrix)	Total no of reads (in the final matrix)	Average no of reads (in the final matrix)	No of OTUs (in the final matrix)
Seeds- domesticated	29	20	1054563	52728.2	56
Axenic leaves domesticated (T1)	20	18	193809	10767.2	61
Axenic leaves domesticated (T2)	14	13	134971	10382.4	44
Axenic leaves domesticated (T3)	16	15	229297	15286.5	56
Axenic leaves wild (T1)	5	5	57642	11528.4	38
Axenic leaves wild (T3)	6	5	45275	9055	31
