## Supplemental Tables for "Ecological assembly dynamics of the seed-borne microbiome in cultivated and wild wheat": Supp. Table 3.tsv

metadata	feature	value	coef	stderr	N	N.not.0	pval	qval
Time	OTU5	T2	0.14027630285784	0.0228408459797209	66	66	6.4089345136967e-08	3.26855660198532e-06
Time	OTU5	T1	0.118491069565642	0.0208296722869783	66	66	3.71492474549418e-07	9.47305810101017e-06
Time	OTU21	T3	0.00982109101769249	0.00199888370771197	66	13	4.23738664905369e-05	0.000720355730339128
Time	OTU5	T3	0.085759470946888	0.0218985462137524	66	66	0.000226651539264236	0.00288980712561901
Time	OTU2	T1	-0.120738281857763	0.0268423378489212	66	66	0.000337673619169328	0.00344427091552714
Time	OTU2	T2	-0.121642329755383	0.0291710770328687	66	66	0.000457693569336776	0.0038903953393626
Time	OTU8	T1	0.0421428459596027	0.0117667606393966	66	59	0.000671399186195814	0.00489162264228379
Time	OTU13	T3	0.0122177182193876	0.00352179701982412	66	53	0.000955373016502067	0.00541378042684505
Time	OTU2	T3	-0.1099062813016	0.028028977622853	66	66	0.000918040383743972	0.00541378042684505
Time	OTU12	T1	0.0149448385427335	0.00457105714505244	66	33	0.00176079760702574	0.00898006779583128
Time	OTU13	T2	0.0111403186095673	0.00367334080155172	66	53	0.00353585220017241	0.0163934965644357
Time	OTU3	T2	-0.106150464276086	0.0304946333982268	66	66	0.00388299524370812	0.0165027297857595
Time	OTU6	T2	0.0924791818518149	0.0303099176526152	66	66	0.00583104002442104	0.0228756185573441
Time	OTU13	T1	0.00911197213776221	0.00334989716066741	66	53	0.00845732453560937	0.0308088250940056
Time	OTU4	T1	-0.0670566689240224	0.0225427772398061	66	66	0.0101646039787535	0.0340928927813277
Time	OTU11	T3	0.0126167111480339	0.00438996772546565	66	57	0.0106958095000244	0.0340928927813277
Time	OTU4	T3	-0.0643167616700566	0.0235396430051758	66	66	0.0147601289624833	0.0442803868874498
Time	OTU4	T2	-0.0603095119543706	0.024498967717699	66	66	0.0246468818099718	0.0640379693265349
Time	OTU9	T1	0.0226438831795574	0.00982203827430283	66	24	0.0245027242735157	0.0640379693265349
Time	OTU3	T3	-0.0737365642557801	0.0292842473689455	66	66	0.0263685756050438	0.0640379693265349
Time	OTU6	T1	0.0676711572327021	0.02786682725537	66	66	0.0257850581828358	0.0640379693265349
Time	OTU3	T1	-0.0697026771150226	0.0280105429826994	66	66	0.0308416356390179	0.0683879746778223
Time	OTU12	T3	0.010657623081209	0.00480562078738086	66	33	0.0302459219749573	0.0683879746778223
