## Supplemental Tables for "Ecological assembly dynamics of the seed-borne microbiome in cultivated and wild wheat": Supp. Table 4.csv

Metacommunity: Seeds
	m	m.ci	poisLL	Rsqr	Rsqr.pois	RMSE	RMSE.pois	AIC.pois	BIC.pois	Samples	Richness
T1-dom	0.124345172	0.097492557	3.8354234	0.476854699	0.236507113	0.267841452	0.323570652	11.6708468	14.26252053	18	27
T2-dom	0.052370776	0.036482205	6.466942722	0.364579811	0.017941911	0.310820203	0.38640908	16.93388544	18.92534999	13	20
T3-dom	0.278505726	0.184702121	2.778597681	0.460753677	0.373196366	0.271574887	0.292793725	9.557195362	11.99494701	15	25
Metacommunity: Seedlings
	poisLL	Rsqr	Rsqr.pois	RMSE	RMSE.pois	AIC.pois	BIC.pois	Samples	Richness
seed	-8.214653989	0.934438863	0.40929488	0.090934583	0.272955095	-12.42930798	-9.002163845	20	41
T1_dom	302.9195547	0.798250801	-2.143076568	0.142833294	0.563768782	609.8391093	613.8898127	18	56
T1_wild	6.635072763	0.67397041	-0.987639346	0.189571497	0.468072713	17.27014553	20.26316065	5	33
T2_dom	11.73747436	0.883042896	-1.021178869	0.121678811	0.505829353	27.47494872	30.90209285	13	41
T3_dom	110.2474128	0.909462452	-1.269581185	0.100354816	0.502454473	224.4948256	228.3584768	15	51
T3_wild	6.251845868	0.71024224	-1.194009849	0.182643857	0.50258187	16.50369174	19.3060865	5	30
